# The innate immunity protein C1QBP functions as a negative regulator of circulative transmission of *Potato leafroll virus* by aphids

**DOI:** 10.1101/2020.12.04.412668

**Authors:** Stacy L. DeBlasio, Jennifer Wilson, Cecilia Tamborindeguy, Richard S. Johnson, Patricia V. Pinheiro, Michael J. MacCoss, Stewart M. Gray, Michelle Heck

## Abstract

The vast majority of plant viruses are transmitted by insect vectors with many crucial aspects of the transmission process being mediated by key protein-protein interactions. Yet, very few vector proteins interacting with virus have been identified and functionally characterized. *Potato leafroll virus* (PLRV) is transmitted most effectively by *Myzus persicae*, the green peach aphid, in a circulative, non-propagative manner. Using an affinity purification strategy coupled to high-resolution mass spectrometry (AP-MS), we identified 11 proteins from *M. persicae* displaying high probability of interaction with PLRV and an additional 23 vector proteins with medium confidence interaction scores. Two of these proteins were confirmed to directly interact with the structural proteins of PLRV and other luteovirid species via yeast two-hybrid with an additional vector protein displaying binding specificity. Immunolocalization of one of these direct PLRV-interacting proteins, an orthologue of the human innate immunity protein complement component 1 Q subcomponent-binding protein (C1QBP), shows that MpC1QBP partially co-localizes with PLRV within cytoplasmic puncta and along the periphery of aphid gut epithelial cells. Chemical inhibition of C1QBP in the aphid leads to increased PLRV acquisition and subsequently increased titer in inoculated plants, supporting the role of C1QBP as a negative regulator of PLRV accumulation in *M. persicae*. We hypothesize that the innate immune function of C1QBP is conserved in aphids and represents the first instance of aphids mounting an immune response to a non-propagative plant virus. This study presents the first use of AP-MS for the *in vivo* isolation of functionally relevant insect vector-virus protein complexes.
