## Supplementary material for "The innate immunity protein C1QBP functions as a negative regulator of circulative transmission of *Potato leafroll virus* by aphids": Table S1

### Sheet: Sheet1
Table S1: Viral and vector proteins found to be ≥2-fold enriched in PLRV affinity purifications from viruliferous aphids in one or more independent AP-MS experiments
														April Dataset	April Datasetk										January Datasetl											Phosphatase Inhibitor Datasetm
											Non-Viruliferous (N) Bio Replicates (total SPC)n			Viruliferous (V) Bio Replicates (total SPC)o		Average Total Spectral Countsp	Average Total Spectral Countsq		Quantitative Values			Non-Viruliferous (N) Bio Replicates (total SPC)n			Viruliferous (V) Bio Replicates (total SPC)o		Average Total Spectral Countsp	Average Total Spectral Countsq		Quantitative Values			Non-Viruliferous (N) Bio Replicates (total SPC)n			Viruliferous (V) Bio Replicates (total SPC)o		Average Total Spectral Countsp	Average Total Spectral Countsq	Quantitative Values
Enrichment Categorya	Enrichment Profileb	Accession Numberc	Protein Annotationd	NCBI Protein Identifiere	Molecular Weightf	Protein Grouping Ambiguityg	Quantitative Profile (T-test)h	Quantitative Profile (ANOVA)i	ANOVA p-value (p < 0.05)j	AMPH1	AMPH2	AMPH3	AMPW1	AMPW2	AMPW3	Non-Viruliferous (AMPH)	Viruliferous (AMPW)	Fold Enrichmentr (AMPW/AMPH)	T-Test p-values	SAINTt (all controls)	JMPH1	JMPH2	JMPH3	JMPW1	JMPW2	JMPW3	Non-Viruliferous (JMPH)	Viruliferous (JMPW)	Fold Enrichmentr (JMPW/JMPH)	T-Test p-values	SAINTt (all controls)	PhoIn_H1	PhoIn_H2	PhoIn_H3	PhoIn_W1	PhoIn_W2	PhoIn_W3	Non-Viruliferous (PhoIn_H)	Viruliferous (PhoIn_W)	Fold Enrichmentr (PhoIn_W/PhoIn_H)	T-Test p-values	SAINTt (all controls)
Significantly Enriched	April, Jan, PhoIn	PLRV CP/RTP	PLRV structural proteins CP/RTP (BAIT)	KP090166.1	80 kDa	TRUE	AMPH_Low , AMPW_High; JMPH_Low , JMPW_High; PhoIn_H_Low , PhoIn_W_High	AMPH_Low , AMPW_High; JMPH_Low , JMPW_High; PhoIn_H_Low , PhoIn_W_High	< 0.00010	0	0	0	488	498	708	0	564.667	+/-	0.0014	BAIT	0	0	15	374	653	685	5	570.667	114.133	0.0046	BAIT	7	0	8	572	585	474	5	543.667	108.733	0.00011	BAIT
in one or multiple	April, Jan	MYZPE13164_G006_v1.0_000067360.1	complement component 1 Q subcomponent-binding protein, C1QBP [Myzus persicae]	XP_022164081.1	28 kDa		AMPH_Low , AMPW_High; JMPH_Low , JMPW_High	AMPH_Low , AMPW_High; JMPH_Low , JMPW_High; PhoIn_H_Low , PhoIn_W_Low	< 0.00010	13	2	0	96	84	115	5	98.3333	19.6667	0.0007	1 (1)	0	0	0	41	106	75	0	74	+/-	0.017	1 (1)	4	0	0	0	0	0	1.33333	0	0	0.37	0
datasets	Jan, April, PhoIn	MYZPE13164_G006_v1.0_000007760.1 (+1)	paramyosin, long form [Acyrthosiphon pisum]	XP_008188458.1	103 kDa	TRUE	JMPH_Low , JMPW_High	AMPH_Low , AMPW_High; JMPH_Low , JMPW_High; PhoIn_H_Low , PhoIn_W_High	0.016	431	272	123	317	500	643	275.333	486.667	1.76755	0.18	0	212	401	257	671	564	591	290	608.667	2.09885	0.0082	0	373	38	204	449	510	379	205	446	2.17561	0.081	0
	Jan	gi|9629162|ref|NP_056747.1|	PLRV P1 polyprotein	NP_056747.1	70 kDa	TRUE	JMPH_Low , JMPW_High	AMPH_Low , AMPW_Low; JMPH_Low , JMPW_High; PhoIn_H_Low , PhoIn_W_Low	< 0.00010	0	0	0	0	0	0	0	0	nd	nd	nd	0	0	0	5	5	9	0	6.33333	+/-	0.009	1 (1)	0	0	0	0	0	0	0	0	nd	nd	nd
	Jan	MYZPE13164_G006_v1.0_000047780.1 (+1)	probable small nuclear ribonucleoprotein G [Acyrthosiphon pisum]	XP_001949387	9 kDa		JMPH_Low , JMPW_High	AMPH_Low , AMPW_Low; JMPH_Low , JMPW_High; PhoIn_H_Low , PhoIn_W_Low	0.0028	3	0	0	0	2	2	1	1.33333	1.33333	0.8	0.13	0	2	0	4	4	4	0.666667	4	6	0.0075	0.85 (0.86)	0	0	0	0	0	0	0	0	nd	nd	nd
	PhoIn	MYZPE13164_G006_v1.0_000089630.1 [3]	proteoglycan 4-like [Myzus persicae]	XP_022167036.1	77 kDa	TRUE	PhoIn_H_Low , PhoIn_W_High	[]	0.056	3	0	0	0	2	3	1	1.66667	1.66667	0.64	0.21	9	0	0	5	0	7	3	4	1.33333	0.8	0.1 (0.52)	0	0	0	9	5	12	0	8.66667	+/-	0.013	1 (0.86)
	PhoIn	MYZPE13164_G006_v1.0_000167270.1 [5]	cuticle protein 7-like [Myzus persicae]	XP_022178029.1	19 kDa	TRUE	PhoIn_H_Low , PhoIn_W_High	[]	0.49	64	41	22	24	54	80	42.3333	52.6667	1.24409	0.64	0	64	17	79	105	21	43	53.3333	56.3333	1.05625	0.93	0	35	19	42	83	89	61	32	77.6667	2.42708	0.014	0
	PhoIn	MYZPE13164_G006_v1.0_000167290.1 [12]	cuticle protein 7-like [Myzus persicae]	XP_022178032.1	16 kDa	TRUE	PhoIn_H_Low , PhoIn_W_High	[]	0.5	292	200	90	68	240	389	194	232.333	1.19759	0.74	0	361	155	482	476	43	280	332.667	266.333	0.800601	0.7	0	242	101	245	372	328	471	196	390.333	1.9915	0.038	0
	PhoIn	MYZPE13164_G006_v1.0_000167300.1	cuticle protein 19-like [Myzus persicae]	XP_022178036.1	12 kDa	TRUE	PhoIn_H_Low , PhoIn_W_High	[]	0.43	94	62	29	28	83	125	61.6667	78.6667	1.27568	0.64	0	146	45	157	148	23	93	116	88	0.758621	0.61	0	41	38	68	102	108	114	49	108	2.20408	0.0044	0
	PhoIn	MYZPE13164_G006_v1.0_000169000.1	cuticle protein 21-like [Myzus persicae]	XP_022178308.1	24 kDa		PhoIn_H_Low , PhoIn_W_High	AMPH_Low , AMPW_Low; JMPH_Low , JMPW_Low; PhoIn_H_Low , PhoIn_W_High	0.00027	0	0	0	0	0	0	0	0	nd	nd	nd	9	0	0	2	0	2	3	1.33333	0.444444	0.62	0	3	0	9	17	41	29	4	29	7.25	0.028	0.95 (0.98)
	PhoIn, April	MYZPE13164_G006_v1.0_000189910.2 [2]	PREDICTED: proline-rich extensin-like protein EPR1 [Acyrthosiphon pisum]	XP_001948251.2	72 kDa	TRUE	PhoIn_H_Low , PhoIn_W_High	[]	0.38	0	17	0	0	33	5	5.66667	12.6667	2.23529	0.58	0.3	0	2	2	0	0	0	1.33333	0	0	0.12	0	0	0	0	9	13	5	0	9	+/-	0.018	1 (0.64)
	PhoIn, April	MYZPE13164_G006_v1.0_000189920.1	flexible cuticle protein 12-like [Myzus persicae]	XP_022181157.1	13 kDa		PhoIn_H_Low , PhoIn_W_High	AMPH_Low , AMPW_Low; JMPH_Low , JMPW_Low; PhoIn_H_Low , PhoIn_W_High	0.0036	3	8	5	9	29	13	5.33333	17	3.1875	0.14	0.38	10	15	13	6	12	21	12.6667	13	1.02632	0.95	0	11	18	17	35	32	28	15.3333	31.6667	2.06522	0.0054	0
	PhoIn, Jan	MYZPE13164_G006_v1.0_000134720.4 [3]	PREDICTED: collagen alpha-5(IV) chain [Acyrthosiphon pisum]	XP_001951336.2	183 kDa	TRUE	PhoIn_H_Low , PhoIn_W_High	AMPH_Low , AMPW_Low; JMPH_Low , JMPW_Low; PhoIn_H_Low , PhoIn_W_High	0.037	0	0	0	0	0	0	0	0	nd	nd	nd	0	0	0	0	0	16	0	5.33333	+/-	0.37	0.33	4	5	0	7	14	13	3	11.3333	3.77778	0.035	0.67 (0.95)
Enriched in multiple	April, PhoIn	MYZPE13164_G006_v1.0_000086040.1	RR1 cuticle protein 5 [Acyrthosiphon pisum]	NP_001165736.1	51 kDa		[]	[]	0.31	5	0	0	0	2	19	1.66667	7	4.2	0.44	0.34	0	0	0	0	0	0	0	0	nd	nd	nd	0	0	2	8	23	0	0.666667	10.3333	15.5	0.23	0.66 (0.65)
datasets	April, PhoIn	MYZPE13164_G006_v1.0_000122330.1	cuticle protein 7-like [Myzus persicae]	XP_022171557.1	19 kDa	TRUE	[]	[]	0.68	2	0	0	0	5	8	0.666667	4.33333	6.5	0.21	0.62 (0.27)	10	0	4	6	0	0	4.66667	2	0.428571	0.49	0	0	0	5	6	5	0	1.66667	3.66667	2.2	0.47	0.4
	April, PhoIn	MYZPE13164_G006_v1.0_000135020.1	possible chitinase	XP_022173287.1	178 kDa		[]	[]	0.32	0	0	0	0	2	2	0	1.33333	+/-	0.12	0.63 (0)	6	0	9	0	0	0	5	0	0	0.13	0	6	0	4	4	0	17	3.33333	7	2.1	0.54	0.32
	April, PhoIn	MYZPE13164_G006_v1.0_000163990.2 [2]	glycine-rich protein DOT1-like isoform X2 [Myzus persicae]	XP_022177643.1	24 kDa	TRUE	[]	[]	0.51	9	0	0	0	6	18	3	8	2.66667	0.46	0.32	15	0	44	6	0	5	19.6667	3.66667	0.186441	0.29	0	20	0	0	19	0	40	6.66667	19.6667	2.95	0.38	0.37
	April, PhoIn	MYZPE13164_G006_v1.0_000122310.1	cuticle protein 7-like [Myzus persicae]	XP_022171556.1	20 kDa	TRUE	[]	[]	0.27	19	3	0	0	16	37	7.33333	17.6667	2.40909	0.45	0.3	14	9	34	46	2	18	19	22	1.15789	0.85	0	33	0	3	40	37	40	12	39	3.25	0.063	0.19
	Jan, PhoIn	MYZPE13164_G006_v1.0_000104580.1	peroxidase [Myzus persicae]	XP_022169097.1	79 kDa		[]	[]	0.87	19	6	0	0	11	21	8.33333	10.6667	1.28	0.79	0	4	0	5	38	0	2	3	13.3333	4.44444	0.45	0.33	18	0	0	14	12	11	6	12.3333	2.05556	0.36	0.02
	Jan, PhoIn	MYZPE13164_G006_v1.0_000201580.1	cuticle protein 16.5, isoform A-like [Diuraphis noxia]	XP_015372736.1	30 kDa		[]	[]	0.052	10	0	0	0	2	7	3.33333	3	0.9	0.94	0.02	14	6	0	32	0	31	6.66667	21	3.15	0.27	0.64 (0.61)	14	20	0	20	27	35	11.3333	27.3333	2.41176	0.095	0.04 (0.61)
	Jan, PhoIn	MYZPE13164_G006_v1.0_000106100.1 (+1)	basement membrane-specific heparan sulfate proteoglycan core protein isoform X7, HSPG2 [Myzus persicae]	XP_0221693061	52 kDa		[]	[]	0.21	2	0	0	0	0	0	0.666667	0	0	0.37	0	7	0	0	8	0	9	2.33333	5.66667	2.42857	0.42	0.5 (0.58)	4	0	0	0	10	10	1.33333	6.66667	5	0.21	0.62 (0.61)
Enriched in one	April	lcl|CP002697.1_cdsid_AHG60099.1	putative inner membrane peptidase [Buchnera aphidicola]	AHG60099.1	40 kDa		[]	[]	0.083	0	0	0	0	2	5	0	2.33333	+/-	0.18	0.65 (0.65)	0	0	0	0	0	0	0	0	nd	nd	nd	0	0	0	0	0	0	0	0	nd	nd	nd
dataset	April	MYZPE13164_G006_v1.0_000055840.1 [6]	splicing factor U2AF 50 kDa subunit [Acyrthosiphon pisum]	XP_008187234.1	36 kDa	TRUE	[]	[]	0.055	0	0	0	0	4	2	0	2	+/-	0.16	0.65 (0.65)	0	0	0	0	0	0	0	0	nd	nd	nd	0	0	0	0	0	0	0	0	nd	nd	nd
	April	MYZPE13164_G006_v1.0_000079230.1 (+1)	endothelin-converting enzyme homolog [Myzus persicae]	XP_022165694.1	88 kDa	TRUE	[]	[]	0.55	0	0	0	0	2	4	0	2	+/-	0.16	0.65 (0.57)	0	0	0	12	0	0	0	4	+/-	0.37	0.33	0	0	3	0	0	0	1	0	0	0.37	0
	April	MYZPE13164_G006_v1.0_000111050.1	serine/threonine-protein kinase MARK2-like isoform X1 [Myzus persicae]	XP_022169998.1	147 kDa		[]	[]	0.48	0	0	0	0	2	5	0	2.33333	+/-	0.18	0.65 (0.27)	0	0	0	0	0	0	0	0	nd	nd	nd	14	0	0	0	0	0	4.66667	0	0	0.37	0
	April	MYZPE13164_G006_v1.0_000158840.1	coiled-coil domain-containing protein 47 [Myzus persicae]	XP_022176899.1	52 kDa		[]	[]	0.055	0	0	0	0	2	4	0	2	+/-	0.16	0.65 (0.65)	0	0	0	0	0	0	0	0	nd	nd	nd	0	0	0	0	0	0	0	0	nd	nd	nd
	April	MYZPE13164_G006_v1.0_000200830.1	RNA-binding protein cabeza-like isoform X1 [Myzus persicae]	XP_022182402.1	46 kDa		[]	[]	0.68	3	0	0	0	7	11	1	6	6	0.21	0.61 (0.47)	0	4	0	16	0	0	1.33333	5.33333	4	0.51	0.33	14	0	0	0	0	0	4.66667	0	0	0.37	0
	April	MYZPE13164_G006_v1.0_000132760.1	uncharacterized protein LOC111035580 [Myzus persicae]	XP_022172943.1	119 kDa		[]	[]	0.071	2	0	0	0	5	5	0.666667	3.33333	5	0.21	0.58 (0.66)	0	0	0	2	0	0	0	0.666667	+/-	0.37	0.32	0	0	0	0	0	0	0	0	nd	nd	nd
	April	MYZPE13164_G006_v1.0_000166560.1	acetyl-coenzyme A synthetase [Myzus persicae]	XP_022177956.1	76 kDa		[]	[]	0.5	2	0	0	0	4	5	0.666667	3	4.5	0.23	0.54 (0.56)	0	0	0	7	0	0	0	2.33333	+/-	0.37	0.33	4	0	0	0	0	0	1.33333	0	0	0.37	0
	April	MYZPE13164_G006_v1.0_000043160.1 (+2)	CDGSH iron-sulfur domain-containing protein-like [Acyrthosiphon pisum]	NP_001155583.1	14 kDa		[]	[]	0.5	6	0	0	0	10	10	2	6.66667	3.33333	0.3	0.53 (0.61)	0	5	0	16	0	0	1.66667	5.33333	3.2	0.55	0.33	2	0	0	0	0	0	0.666667	0	0	0.37	0
	April	MYZPE13164_G006_v1.0_000006670.1 [4]	KH domain-containing, RNA-binding, signal transduction-associated protein 2-like [Myzus persicae]	XP_022164684.1	37 kDa	TRUE	[]	[]	0.43	6	0	0	0	7	9	2	5.33333	2.66667	0.38	0.45 (0.54)	0	0	0	4	0	0	0	1.33333	+/-	0.37	0.33	10	0	0	0	0	0	3.33333	0	0	0.37	0
	April	MYZPE13164_G006_v1.0_000011600.2 [2]	E3 ubiquitin-protein ligase KCMF1-like isoform X1 [Myzus persicae]	XP_022170644.1	50 kDa	TRUE	[]	[]	0.45	2	0	0	0	4	3	0.666667	2.33333	3.5	0.29	0.45	0	0	0	0	0	0	0	0	nd	nd	nd	8	0	0	0	0	0	2.66667	0	0	0.37	0
	April	MYZPE13164_G006_v1.0_000073030.1	translocon-associated protein subunit gamma [Myzus persicae]	XP_022164833.1	21 kDa		[]	[]	0.079	3	2	0	0	5	8	1.66667	4.33333	2.6	0.35	0.45 (0.65)	0	0	0	2	0	0	0	0.666667	+/-	0.37	0.32	0	0	0	0	0	0	0	0	nd	nd	nd
	April	lcl|CP002697.1_cdsid_AHG59894.1	50S ribosomal protein L18 [Buchnera aphidicola]	WP_025369128.1	14 kDa		[]	[]	0.093	5	0	0	0	6	7	1.66667	4.33333	2.6	0.39	0.43 (0.63)	0	0	0	0	0	0	0	0	nd	nd	nd	0	0	0	0	0	0	0	0	nd	nd	nd
	April	MYZPE13164_G006_v1.0_000055880.3 [3]	transmembrane protease serine 9-like [Myzus persicae]	XP_022162691.1	59 kDa	TRUE	[]	[]	0.4	2	0	0	0	2	6	0.666667	2.66667	4	0.35	0.43	4	0	6	2	0	12	3.33333	4.66667	1.4	0.76	0.27	0	0	0	0	0	0	0	0	nd	nd	nd
	April	MYZPE13164_G006_v1.0_000190100.1	ZM-domain protein [Acyrthosiphon pisum]	NP_001156347.1	27 kDa		[]	[]	0.38	2	0	0	0	2	6	0.666667	2.66667	4	0.35	0.43	0	0	0	0	0	0	0	0	nd	nd	0	5	0	0	0	0	0	1.66667	0	0	0.37	0
	April	MYZPE13164_G006_v1.0_000078030.1 (+5)	uncharacterized protein LOC111030400 [Myzus persicae]	XP_022165559.1	24 kDa		[]	[]	0.46	3	0	0	0	3	6	1	3	3	0.37	0.4	0	0	0	0	0	0	0	0	nd	nd	nd	9	0	0	0	0	0	3	0	0	0.37	0
	April	MYZPE13164_G006_v1.0_000012200.1 [4]	maltase A3-like [Myzus persicae]	XP_022171691.1	72 kDa	TRUE	[]	[]	0.52	2	0	0	0	2	4	0.666667	2	3	0.37	0.38 (0.60)	0	0	0	14	0	0	0	4.66667	+/-	0.37	0.33	0	0	0	0	0	0	0	0	nd	nd	nd
	April	MYZPE13164_G006_v1.0_000034520.1 [3]	tumor suppressor candidate 3 [Myzus persicae]	XP_022160306.1	38 kDa	TRUE	[]	[]	0.12	2	0	0	0	2	4	0.666667	2	3	0.37	0.38 (0.60)	0	0	0	0	0	0	0	0	nd	nd	nd	0	0	0	0	0	0	0	0	nd	nd	nd
	April	MYZPE13164_G006_v1.0_000091880.1 (+2)	cAMP-dependent protein kinase catalytic subunit 1 [Acyrthosiphon pisum]	XP_008189819.1	42 kDa		[]	[]	0.12	2	0	0	0	2	4	0.666667	2	3	0.37	0.38 (0.60)	0	0	0	0	0	0	0	0	nd	nd		0	0	0	0	0	0	0	0	nd	nd	nd
	April	MYZPE13164_G006_v1.0_000074070.1 (+1)	NADH dehydrogenase [ubiquinone] 1 beta subcomplex subunit 3-like [Myzus persicae]	XP_022164974.1	13 kDa		[]	[]	0.46	4	0	0	0	3	8	1.33333	3.66667	2.75	0.43	0.36 (0.60)	0	0	0	9	0	0	0	3	+/-	0.37	0.33	0	0	0	0	0	0	0	0	nd	nd	nd
	April	MYZPE13164_G006_v1.0_000183410.1 (+4)	farnesol dehydrogenase-like [Myzus persicae]	XP_022180330.1	29 kDa	TRUE	[]	[]	0.68	4	0	0	0	5	4	1.33333	3	2.25	0.46	0.34	0	3	0	9	0	0	1	3	3	0.56	0.32	2	0	0	0	0	0	0.666667	0	0	0.37	0
	April	MYZPE13164_G006_v1.0_000195310.1	K-ras-like [Acyrthosiphon pisum]	NP_001155401.1	22 kDa		[]	[]	0.58	5	0	0	0	4	8	1.66667	4	2.4	0.46	0.34 (0.56)	0	0	0	14	0	0	0	4.66667	+/-	0.37	0.33	3	0	0	0	0	0	1	0	0	0.37	0
	April	MYZPE13164_G006_v1.0_000120790.1 (+1)	ras-related protein Rac1 [Myzus persicae]	XP_022171347.1	21 kDa	TRUE	[]	[]	0.33	3	0	0	0	2	6	1	2.66667	2.66667	0.46	0.33 (0.58)	0	0	0	3	0	0	0	1	+/-	0.37	0.33	0	0	0	0	0	0	0	0	nd	nd	nd
	April	MYZPE13164_G006_v1.0_000045560.1 (+1)	sulfide:quinone oxidoreductase, mitochondrial-like [Myzus persicae]	XP_022161530.1	47 kDa		[]	[]	0.49	2	0	0	0	2	3	0.666667	1.66667	2.5	0.42	0.32 (0.58)	0	0	0	6	0	0	0	2	+/-	0.37	0.33	0	0	0	0	0	0	0	0	nd	nd	nd
	April	MYZPE13164_G006_v1.0_000138610.3 (+1)	ras-related protein Rab-38-like isoform X1 [Myzus persicae]	XP_022173772.1	27 kDa	TRUE	[]	[]	0.33	2	0	0	0	2	3	0.666667	1.66667	2.5	0.42	0.32 (0.58)	0	0	0	3	0	0	0	1	+/-	0.37	0.33	0	0	0	0	0	0	0	0	nd	nd	nd
	April	MYZPE13164_G006_v1.0_000194630.1 [4]	nuclear pore complex protein Nup205 [Myzus persicae]	XP_022181667.1	218 kDa	TRUE	[]	[]	0.24	2	0	0	0	2	3	0.666667	1.66667	2.5	0.42	0.32 (0.58)	0	0	0	2	0	0	0	0.666667	+/-	0.37	0.32	0	0	0	0	0	0	0	0	nd	nd	nd
	April	MYZPE13164_G006_v1.0_000084100.1 (+1)	probable small nuclear ribonucleoprotein Sm D1 isoform X1 [Myzus persicae]	XP_022166370.1	14 kDa	TRUE	[]	[]	0.19	3	0	0	0	5	2	1	2.33333	2.33333	0.49	0.3 (0.58)	0	0	0	0	0	0	0	0	nd	nd	nd	0	0	0	0	0	0	0	0	nd	nd	nd
	April	MYZPE13164_G006_v1.0_000182830.1 (+1)	lipid storage droplets surface-binding protein 1 [Myzus persicae]	XP_022180226.1	44 kDa		[]	[]	0.34	7	0	0	0	5	10	2.33333	5	2.14286	0.51	0.29	0	0	0	0	0	0	0	0	nd	nd	nd	7	0	0	0	0	0	2.33333	0	0	0.37	0
	April	MYZPE13164_G006_v1.0_000012120.1 (+1)	probable NADH dehydrogenase [ubiquinone] 1 alpha subcomplex subunit 12 [Myzus persicae]	XP_022171363.1	17 kDa		[]	[]	0.31	6	2	0	0	5	11	2.66667	5.33333	2	0.5	0.27 (0.53)	0	0	0	4	0	0	0	1.33333	+/-	0.37	0.33	5	0	0	0	0	0	1.66667	0	0	0.37	0
	April	MYZPE13164_G006_v1.0_000123600.3 [4]	eukaryotic translation initiation factor 6 [Rhopalosiphum maidis]	XP_026807076.1	21 kDa	TRUE	[]	[]	0.19	3	0	0	0	2	4	1	2	2	0.55	0.27 (0.57)	0	0	0	0	0	0	0	0	nd	nd	nd	0	0	0	0	0	0	0	0	nd	nd	nd
	April	MYZPE13164_G006_v1.0_000143310.1 (+1)	ras-related protein Rab-35 [Acyrthosiphon pisum]	XP_001951946.1	23 kDa	TRUE	[]	[]	0.59	8	7	5	6	19	14	6.66667	13	1.95	0.18	0.27	4	17	0	26	0	0	7	8.66667	1.2381	0.88	0.25	15	0	0	0	0	0	5	0	0	0.37	0
	April	MYZPE13164_G006_v1.0_000193200.1	LOW QUALITY PROTEIN: glycogen [starch] synthase [Myzus persicae]	XP_022181549.1	19 kDa		[]	[]	0.55	3	0	0	0	2	4	1	2	2	0.55	0.27 (0.57)	0	0	0	11	0	0	0	3.66667	+/-	0.37	0.33	0	0	0	0	0	0	0	0	nd	nd	nd
	April	MYZPE13164_G006_v1.0_000153790.1 [2]	asparagine--tRNA ligase, cytoplasmic [Myzus persicae]	XP_022176059.1	64 kDa	TRUE	[]	[]	0.66	4	0	0	0	2	6	1.33333	2.66667	2	0.58	0.26	0	0	0	8	0	0	0	2.66667	+/-	0.37	0.33	3	0	0	0	0	0	1	0	0	0.37	0
	April	MYZPE13164_G006_v1.0_000057920.1 (+2)	probable low-specificity L-threonine aldolase 2 isoform X1 [Myzus persicae]	XP_022162897.1	43 kDa		[]	[]	0.31	2	0	0	0	2	2	0.666667	1.33333	2	0.52	0.25 (0.55)	0	0	0	2	0	0	0	0.666667	nd	0.37	0.32	0	0	0	0	0	0	0	0	nd	nd	nd
	April	MYZPE13164_G006_v1.0_000123980.2 [2]	TLD domain-containing protein 1 [Myzus persicae]	XP_022171765.1	37 kDa	TRUE	[]	[]	0.53	2	0	0	0	2	2	0.666667	1.33333	2	0.52	0.25 (0.55)	0	0	0	7	0	0	0	2.33333	+/-	0.37	0.33	0	0	0	0	0	0	0	0	nd	nd	nd
	April	MYZPE13164_G006_v1.0_000158160.1	receptor expression-enhancing protein 5-like isoform X1 [Myzus persicae]	XP_022176799.1	24 kDa		[]	[]	0.14	2	0	0	0	2	2	0.666667	1.33333	2	0.52	0.25 (0.55)	0	0	0	0	0	0	0	0	nd	nd	nd	0	0	0	0	0	0	0	0	nd	nd	nd
	April	MYZPE13164_G006_v1.0_000163910.1 (+1)	integrin alpha-PS2-like isoform X1 [Myzus persicae]	XP_022177628.1	175 kDa		[]	[]	0.65	2	0	0	0	2	2	0.666667	1.33333	2	0.52	0.25	0	0	0	13	0	0	0	4.33333	+/-	0.37	0.33	6	0	0	0	0	0	2	0	0	0.37	0
	January	MYZPE13164_G006_v1.0_000017400.1	DNA-directed RNA polymerase II subunit RPB1-like [Acyrthosiphon pisum]	XP_001944766.2	78 kDa		[]	[]	0.56	20	3	0	0	9	23	7.66667	10.6667	1.3913	0.76	0.05	0	0	0	49	0	11	0	20	+/-	0.25	0.67 (0.32)	37	0	0	26	21	17	12.3333	21.3333	1.72973	0.51	0
	January	MYZPE13164_G006_v1.0_000140400.1 [2]	papilin isoform X1 [Myzus persicae]	XP_022174081.1	281 kDa	TRUE	[]	[]	0.41	7	0	0	0	2	5	2.33333	2.33333	1	1	0.05	0	0	0	13	0	4	0	5.66667	+/-	0.21	0.67 (0.53)	4	0	0	0	0	0	1.33333	0	0	0.37	0
	January	MYZPE13164_G006_v1.0_000145390.1 (+3)	60S acidic ribosomal protein P2-like isoform X2 [Myzus persicae]	XP_022174846.1	12 kDa	TRUE	[]	[]	0.23	25	13	0	3	14	27	12.6667	14.6667	1.15789	0.85	0	0	0	0	17	0	3	0	6.66667	+/-	0.27	0.67 (0.13)	12	0	0	0	0	0	4	0	0	0.37	0
	January	MYZPE13164_G006_v1.0_000123000.2	U4/U6.U5 tri-snRNP-associated protein 1 isoform X2 [Myzus persicae]	XP_022171644.1	86 kDa		[]	[]	0.2	0	0	0	0	0	0	0	0	nd	nd	nd	0	0	0	0	3	4	0	2.33333	+/-	0.12	0.66 (0.63)	0	2	0	0	3	0	0.666667	1	1.5	0.8	0.22
	January	MYZPE13164_G006_v1.0_000132830.2 [3]	small nuclear ribonucleoprotein D2-like [Acyrthosiphon pisum]	NP_001153822.1	14 kDa	TRUE	[]	[]	0.21	9	4	0	0	10	4	4.33333	4.66667	1.07692	0.94	0.02	0	0	0	5	2	0	0	2.33333	+/-	0.18	0.66 (0.26)	0	0	0	0	0	0	0	0	nd	nd	nd
	January	MYZPE13164_G006_v1.0_000098760.1 (+1)	uncharacterized protein LOC111032353 [Myzus persicae]	XP_022168334.1	64 kDa	TRUE	[]	[]	0.55	0	0	0	0	0	0	0	0	nd	nd	nd	0	0	0	3	0	2	0	1.66667	+/-	0.13	0.65 (0.55)	3	0	0	0	8	0	1	2.66667	2.66667	0.37	0.31
	January	MYZPE13164_G006_v1.0_000043820.2 [2]	prostaglandin reductase 1-like [Myzus persicae]	XP_022161266.1	37 kDa	TRUE	[]	[]	0.87	18	12	0	0	11	14	10	8.33333	0.833333	0.82	0	8	9	0	23	0	22	5.66667	15	2.64706	0.31	0.6 (0.04)	19	6	2	2	21	11	9	11.3333	1.25926	0.77	0
	January	lcl|CP002697.1_cdsid_AHG60190.1	peroxiredoxin C [Buchnera aphidicola]	WP_025368827.1	23 kDa	TRUE	[]	[]	0.42	29	9	0	2	12	20	12.6667	11.3333	0.894737	0.9	0	0	3	0	26	3	0	1	9.66667	9.66667	0.35	0.52 (0.30)	8	0	0	0	0	0	2.66667	0	0	0.37	0
	January	lcl|CP002697.1_cdsid_AHG59874.1	30S ribosomal protein S7 [Buchnera aphidicola]	AHG59874.1	18 kDa		[]	AMPH_High , AMPW_High; JMPH_Low , JMPW_High; PhoIn_H_Low , PhoIn_W_Low	0.0022	52	36	22	26	43	40	36.6667	36.3333	0.990909	0.98	0	4	15	0	28	20	13	6.33333	20.3333	3.21053	0.088	0.46	21	0	0	0	6	0	7	2	0.285714	0.53	0
	January	MYZPE13164_G006_v1.0_000104270.1	cathepsin B-like [Myzus persicae]	XP_022169088	71 kDa	TRUE	[]	AMPH_High , AMPW_High; JMPH_Low , JMPW_Low; PhoIn_H_Low , PhoIn_W_Low	0.024	14	8	0	4	13	13	7.33333	10	1.36364	0.63	0 (0.58)	0	0	3	0	3	3	1	2	2	0.52	0.38	0	0	0	0	0	0	0	0	nd	nd	nd
	January	MYZPE13164_G006_v1.0_000056200.1 (+1)	hypothetical protein PPYR_08116 [Photinus pyralis]	KAB0797122.1	107 kDa	TRUE	[]	[]	0.64	54	20	0	0	22	32	24.6667	18	0.72973	0.74	0	0	8	0	54	5	0	2.66667	19.6667	7.375	0.38	0.37	42	0	0	0	0	0	14	0	0	0.37	0
	January	lcl|CP002697.1_cdsid_AHG60307.1	30S ribosomal protein S21 [Buchnera aphidicola]	WP_009874014.1	9 kDa		[]	[]	0.099	15	11	0	6	7	11	8.66667	8	0.923077	0.89	0	0	3	0	4	0	2	1	2	2	0.55	0.35	11	2	2	0	0	0	5	0	0	0.17	0
	January	MYZPE13164_G006_v1.0_000104610.1	60S acidic ribosomal protein P1 [Myzus persicae]	XP_022169121.1	12 kDa		[]	[]	0.26	24	12	0	0	16	28	12	14.6667	1.22222	0.81	0	4	5	0	16	2	6	3	8	2.66667	0.32	0.35	6	0	0	0	0	0	2	0	0	0.37	0
	January	lcl|CP002697.1_cdsid_AHG59895.1	30S ribosomal protein S5 [Buchnera aphidicola]	WP_025369127.1	18 kDa		[]	AMPH_High , AMPW_High; JMPH_Low , JMPW_Low; PhoIn_H_Low , PhoIn_W_Low	0.001	32	27	9	13	28	29	22.6667	23.3333	1.02941	0.94	0	0	6	0	8	0	4	2	4	2	0.55	0.34	0	0	0	0	0	0	0	0	nd	nd	nd
	January	lcl|CP002697.1_cdsid_AHG60217.1	molecular chaperone DnaK [Buchnera aphidicola]	WP_025368798.1	70 kDa	TRUE	[]	[]	0.44	141	77	35	24	97	113	84.3333	78	0.924901	0.89	0	13	49	0	168	4	2	20.6667	58	2.80645	0.55	0.33	113	0	0	0	0	0	37.6667	0	0	0.37	0
	January	MYZPE13164_G006_v1.0_000011320.1 (+2)	T-complex protein 1 subunit epsilon [Myzus persicae]	XP_022170260.1	59 kDa		[]	[]	0.46	89	46	0	0	59	67	45	42	0.933333	0.93	0	9	21	0	76	2	0	10	26	2.6	0.57	0.33	43	0	0	0	0	0	14.3333	0	0	0.37	0
	January	MYZPE13164_G006_v1.0_000020660.1	UTP--glucose-1-phosphate uridylyltransferase isoform X2 [Myzus persicae]	XP_022181825.1	59 kDa		[]	[]	0.6	111	53	15	9	62	86	59.6667	52.3333	0.877095	0.85	0	17	41	0	119	3	0	19.3333	40.6667	2.10345	0.63	0.33	89	0	0	0	0	0	29.6667	0	0	0.37	0
	January	MYZPE13164_G006_v1.0_000051550.1	hypoxia up-regulated protein 1 isoform X3 [Myzus persicae]	XP_022162147.1	108 kDa	TRUE	[]	[]	0.66	49	22	4	2	31	38	25	23.6667	0.946667	0.94	0	9	17	0	67	2	0	8.66667	23	2.65385	0.56	0.33	35	0	0	0	0	0	11.6667	0	0	0.37	0
	January	MYZPE13164_G006_v1.0_000071590.1 [6]	glycerol-3-phosphate dehydrogenase [NAD(+)], cytoplasmic isoform X1 [Myzus persicae]	XP_022164591.1	38 kDa	TRUE	[]	[]	0.57	96	46	7	2	60	75	49.6667	45.6667	0.919463	0.91	0	5	27	0	108	4	0	10.6667	37.3333	3.5	0.5	0.33	68	0	0	0	0	0	22.6667	0	0	0.37	0
	January	MYZPE13164_G006_v1.0_000078240.1	60S ribosomal protein L3 [Myzus persicae]	XP_022165516.1	47 kDa		[]	[]	0.38	116	61	15	17	92	103	64	70.6667	1.10417	0.88	0	22	55	0	134	8	10	25.6667	50.6667	1.97403	0.61	0.33	57	0	0	0	0	0	19	0	0	0.37	0
	January	MYZPE13164_G006_v1.0_000102240.1 (+2)	delta-1-pyrroline-5-carboxylate dehydrogenase, mitochondrial isoform X1 [Myzus persicae]	XP_022168789.1	63 kDa		[]	[]	0.65	65	25	0	0	48	55	30	34.3333	1.14444	0.87	0	3	21	0	98	3	0	8	33.6667	4.20833	0.48	0.33	41	0	0	0	0	0	13.6667	0	0	0.37	0
	January	MYZPE13164_G006_v1.0_000110160.1	profilin-like [Myzus persicae]	XP_022169876.1	14 kDa	TRUE	[]	[]	0.7	22	5	0	0	16	25	9	13.6667	1.51852	0.66	0.01	2	11	0	39	5	0	4.33333	14.6667	3.38462	0.46	0.33	21	0	0	0	0	0	7	0	0	0.37	0
	January	MYZPE13164_G006_v1.0_000111950.1	T-complex protein 1 subunit alpha [Myzus persicae]	XP_022170056.1	60 kDa		[]	[]	0.6	76	43	9	0	48	56	42.6667	34.6667	0.8125	0.77	0	7	24	0	91	2	0	10.3333	31	3	0.54	0.33	62	0	0	0	0	0	20.6667	0	0	0.37	0
	January	MYZPE13164_G006_v1.0_000133820.1 [3]	2-oxoglutarate dehydrogenase, mitochondrial isoform X4 [Myzus persicae]	XP_022173088.1	118 kDa	TRUE	[]	[]	0.69	128	56	9	10	79	106	64.3333	65	1.01036	0.99	0	27	53	0	179	4	0	26.6667	61	2.2875	0.6	0.33	92	0	0	2	0	0	30.6667	0.666667	0.0217391	0.38	0
	January	MYZPE13164_G006_v1.0_000152070.1	titin [Rhopalosiphum maidis]	XP_026815437.1	894 kDa		[]	[]	0.74	382	144	2	4	230	361	176	198.333	1.12689	0.89	0	45	133	26	564	3	0	68	189	2.77941	0.56	0.33	222	0	10	10	15	24	77.3333	16.3333	0.211207	0.45	0
	January	MYZPE13164_G006_v1.0_000153660.1	RNA-binding protein 39-like isoform X1 [Myzus persicae]	XP_022176027.1	108 kDa		[]	[]	0.14	108	88	30	28	84	87	75.3333	66.3333	0.880531	0.78	0	6	39	13	101	12	4	19.3333	39	2.01724	0.58	0.33	66	0	2	0	2	0	22.6667	0.666667	0.0294118	0.37	0
	January	MYZPE13164_G006_v1.0_000160420.1	plasma membrane calcium-transporting ATPase 2 isoform X1 [Myzus persicae]	XP_022177096.1	134 kDa	TRUE	[]	[]	0.71	143	58	10	3	103	133	70.3333	79.6667	1.1327	0.87	0	27	74	0	196	3	0	33.6667	66.3333	1.9703	0.66	0.33	106	0	0	0	2	0	35.3333	0.666667	0.0188679	0.38	0
	January	MYZPE13164_G006_v1.0_000181840.1	60 kDa heat shock protein, mitochondrial [Myzus persicae]	XP_022180141.1	60 kDa		[]	[]	0.53	134	64	15	13	92	102	71	69	0.971831	0.97	0	22	52	0	162	2	0	24.6667	54.6667	2.21622	0.62	0.33	71	0	0	0	0	0	23.6667	0	0	0.37	0
	January	MYZPE13164_G006_v1.0_000201540.1	26S proteasome regulatory subunit 6B [Acyrthosiphon pisum]	XP_001945593.1	47 kDa	TRUE	[]	[]	0.6	35	20	0	0	30	32	18.3333	20.6667	1.12727	0.88	0	5	12	0	53	3	0	5.66667	18.6667	3.29412	0.5	0.33	23	0	0	0	0	0	7.66667	0	0	0.37	0
	January	lcl|CP002697.1_cdsid_AHG59814.1	ketol-acid reductoisomerase [Buchnera aphidicola]	WP_025369210.1	56 kDa		[]	[]	0.46	55	31	9	11	37	48	31.6667	32	1.01053	0.99	0	11	28	0	67	10	4	13	27	2.07692	0.55	0.32	43	0	0	0	0	0	14.3333	0	0	0.37	0
	January	MYZPE13164_G006_v1.0_000003390.2	60S acidic ribosomal protein P2-like [Myzus persicae]	XP_022161253.1	17 kDa	TRUE	[]	[]	0.36	35	19	5	8	23	36	19.6667	22.3333	1.13559	0.83	0	11	10	0	30	4	9	7	14.3333	2.04762	0.45	0.32	31	0	0	0	2	0	10.3333	0.666667	0.0645161	0.4	0
	January	MYZPE13164_G006_v1.0_000065810.1	ribosomal protein S17 [Acyrthosiphon pisum]	NP_001119681.1	15 kDa		[]	[]	0.43	41	18	6	11	24	35	21.6667	23.3333	1.07692	0.9	0	9	16	0	41	5	6	8.33333	17.3333	2.08	0.52	0.32	34	0	0	0	0	0	11.3333	0	0	0.37	0
	January	lcl|CP002697.1_cdsid_AHG59901.1	30S ribosomal protein S4 [Buchnera aphidicola]	WP_025369120.1	24 kDa		[]	AMPH_High , AMPW_High; JMPH_Low , JMPW_High; PhoIn_H_Low , PhoIn_W_Low	0.011	37	23	18	15	32	37	26	28	1.07692	0.83	0	5	13	0	26	6	10	6	14	2.33333	0.33	0.31	16	4	3	2	2	0	7.66667	1.33333	0.173913	0.21	0
	January	MYZPE13164_G006_v1.0_000159280.1	PREDICTED: 60S ribosomal protein L27a [Diuraphis noxia]	XP_015377446.1	17 kDa		[]	AMPH_High , AMPW_High; JMPH_Low , JMPW_High; PhoIn_H_Low , PhoIn_W_Low	0.018	40	28	26	19	33	44	31.3333	32	1.02128	0.94	0	16	11	0	37	13	8	9	19.3333	2.14815	0.37	0.31	23	0	0	0	3	0	7.66667	1	0.130435	0.44	0
	January	lcl|CP002697.1_cdsid_AHG59891.1	30S ribosomal protein S14 [Buchnera aphidicola]	WP_025369131.1	12 kDa		[]	[]	0.52	0	0	0	0	7	0	0	2.33333	+/-	0.37	0.33	5	0	0	8	2	0	1.66667	3.33333	2	0.6	0.3 (0.54)	0	0	0	0	0	0	0	0	nd	nd	nd
	January	MYZPE13164_G006_v1.0_000052020.2 [2]	nuclease-sensitive element-binding protein 1 [Myzus persicae]	XP_022162216.1	34 kDa	TRUE	[]	[]	0.25	19	16	3	2	17	20	12.6667	13	1.02632	0.97	0	6	16	0	25	13	8	7.33333	15.3333	2.09091	0.31	0.2	13	0	0	0	3	0	4.33333	1	0.230769	0.5	0
	January	MYZPE13164_G006_v1.0_000106080.1	basement membrane-specific heparan sulfate proteoglycan core protein isoform X7, HSPG2 [Myzus persicae]	XP_022169306.1	380 kDa		[]	[]	0.58	228	117	12	10	171	236	119	139	1.16807	0.84	0	238	113	16	369	13	395	122.333	259	2.11717	0.38	0	195	170	96	114	435	268	153.667	272.333	1.77223	0.29	0
	Phosphatase Inhibitor	MYZPE13164_G006_v1.0_000190880.1	PREDICTED: proline-rich protein 36-like [Acyrthosiphon pisum]	XP_001948600.1	54 kDa		[]	[]	0.58	0	14	0	0	27	0	4.66667	9	1.92857	0.69	0.3	0	5	0	0	0	0	1.66667	0	0	0.37	0	4	0	0	15	9	3	1.33333	9	6.75	0.11	0.73 (0.54)
	Phosphatase Inhibitor	MYZPE13164_G006_v1.0_000191850.1	uncharacterized protein LOC111041433 isoform X1 [Myzus persicae]	XP_022181395.1	39 kDa		[]	[]	0.2	0	0	0	0	0	0	0	0	nd	nd	nd	0	0	0	4	0	0	0	1.33333	+/-	0.37	0.33	0	0	0	4	0	15	0	6.33333	+/-	0.23	0.67 (0.67)
	Phosphatase Inhibitor	MYZPE13164_G006_v1.0_000069720.1	tubulointerstitial nephritis antigen-like isoform X1 [Myzus persicae]	XP_022164245.1	52 kDa		[]	[]	0.5	0	0	0	0	0	0	0	0	nd	nd	nd	9	0	0	2	0	8	3	3.33333	1.11111	0.94	0.14	0	0	0	0	7	2	0	3	+/-	0.22	0.65 (0.43)
	Phosphatase Inhibitor	MYZPE13164_G006_v1.0_000175440.1	proline-rich extensin-like protein EPR1 [Myzus persicae]	XP_022179221.1	118 kDa		[]	[]	0.34	0	0	0	0	0	0	0	0	nd	nd	nd	9	0	10	17	0	2	6.33333	6.33333	1	1	0.04	0	0	0	0	2	9	0	3.66667	+/-	0.25	0.65 (0.27)
	Phosphatase Inhibitor	MYZPE13164_G006_v1.0_000201620.1	nuclear transcription factor Y subunit beta-like [Myzus persicae]	XP_022182554.1	44 kDa		[]	[]	0.56	5	0	0	0	0	5	1.66667	1.66667	1	1	0.15	0	0	0	5	0	0	0	1.66667	+/-	0.37	0.33	0	0	0	2	0	13	0	5	+/-	0.28	0.65 (0.55)
	Phosphatase Inhibitor	MYZPE13164_G006_v1.0_000016640.1	protein yellow-like [Myzus persicae]	XP_022176575.1	54 kDa		[]	[]	0.44	13	4	0	0	13	17	5.66667	10	1.76471	0.54	0.08	3	4	11	25	0	5	6	10	1.66667	0.64	0.32	17	0	0	19	14	23	5.66667	18.6667	3.29412	0.11	0.48
	Phosphatase Inhibitor	MYZPE13164_G006_v1.0_000170330.1	cuticular protein 48 [Acyrthosiphon pisum]	NP_001165721.1	30 kDa		[]	[]	0.26	0	0	0	0	0	0	0	0	nd	nd	nd	0	0	0	11	0	0	0	3.66667	+/-	0.37	0.33	6	0	0	5	2	11	2	6	3	0.29	0.4 (0.83)
	Phosphatase Inhibitor	MYZPE13164_G006_v1.0_000086070.1	larval cuticle protein LCP-22-like isoform X1 [Myzus persicae]	XP_022166610.1	31 kDa		[]	[]	0.29	149	140	72	76	137	188	120.333	133.667	1.1108	0.76	0	651	87	447	305	40	149	395	164.667	0.416878	0.27	0	111	73	148	118	111	480	110.667	236.333	2.13554	0.37	0.33
	Phosphatase Inhibitor	MYZPE13164_G006_v1.0_000160430.2 [2]	cuticle protein 21-like [Diuraphis noxia]	XP_0153664931	24 kDa	TRUE	[]	[]	0.79	42	20	7	0	26	40	23	22	0.956522	0.95	0	17	11	17	65	5	15	15	28.3333	1.88889	0.51	0.33	47	0	6	57	32	26	17.6667	38.3333	2.16981	0.3	0.01
	Phosphatase Inhibitor	MYZPE13164_G006_v1.0_000084640.1	pupal cuticle protein 36a [Diuraphis noxia]	XP_015368211.1	31 kDa	TRUE	[]	[]	0.79	20	6	0	0	6	33	8.66667	13	1.5	0.73	0.22	13	13	21	36	0	22	15.6667	19.3333	1.23404	0.75	0	26	0	4	18	22	24	10	21.3333	2.13333	0.24	0
	Phosphatase Inhibitor	MYZPE13164_G006_v1.0_000122300.1	cuticle protein 21-like [Diuraphis noxia]	XP_015366493.1	32 kDa	TRUE	[]	[]	0.85	40	17	6	0	23	47	21	23.3333	1.11111	0.9	0	19	14	27	57	2	23	20	27.3333	1.36667	0.68	0.09	49	0	6	51	31	33	18.3333	38.3333	2.09091	0.3	0
	Phosphatase Inhibitor	MYZPE13164_G006_v1.0_000127440.1	repetitive proline-rich cell wall protein 2-like [Myzus persicae]	XP_022172272.1	32 kDa	TRUE	[]	[]	0.37	38	22	0	0	29	36	20	21.6667	1.08333	0.92	0	35	26	30	60	0	36	30.3333	32	1.05495	0.93	0	41	5	28	37	51	74	24.6667	54	2.18919	0.12	0
	Phosphatase Inhibitor	MYZPE13164_G006_v1.0_000127520.1 [2]	tetra-peptide repeat homeobox protein 1-like [Rhopalosiphum maidis]	XP_026807579.1	37 kDa	TRUE	[]	[]	0.32	45	19	0	0	28	35	21.3333	21	0.984375	0.99	0	33	25	38	67	0	32	32	33	1.03125	0.96	0	49	10	43	39	53	107	34	66.3333	1.95098	0.25	0
Footnotes
aPrey proteins (or clusters) are grouped based on the number and significance of AP-MS dataset(s) they were found to be enriched ≥2-fold or present/absent (+/-) in APs from viruliferous aphids compared to respective negative controls.
bColumn indicates the dataset(s) prey proteins (or clusters) were found to be significantly enriched in APs from viruliferous aphids compared to their respective non-viruliferous negative controls.
cProtein accession corresponding to the viral and Myzus persicae protein sequences within our MS search database that was based on version 1.0 of the M. persicae (clone G006) genome assembly obtained from BIPAA AphidBase and viral sequences from NCBI. Bracketed integers denote the identification of a protein cluster and the number of proteins belonging to that cluster. Integers in parentheses ind…
dFunctional annotation of prey protein sequences obtained from NCBI protein BLAST.
eProtein identifier for corresponding reference sequence in NCBI.
fProtein molecular weight based on amino acid sequence.
gTRUE denotes a protein cluster or protein that shares some but not all peptide sequences with other proteins identified.
hHighlights the AP category the indicated prey protein (or cluster) was determined to be significantly enriched (p-value < 0.05) by Student T-test in Scaffold Q+ using total spectral counts.
iHighlights the AP category the indicated prey protein (or cluster) was determined to be significantly enriched (p-value < 0.05) by ANOVA in Scaffold Q+ using total spectral counts.
jANOVA p-value calculated in Scaffold Q+ by comparing the mean total spectral counts detected in non-viruliferous (N) and viruliferous (V) APs (n=3) across the three independent datasets.
kQuantitative MS data representing the set of APs performed and analyzed in April 2015. Biological replicates (n=3) corresponding to PLRV APs from non-viruliferous (N) and viruliferous (V) M. persicae are denoted as AMPH and AMPW, respectively, in this table.
lQuantitative MS data representing the set of APs performed and analyzed in January 2016. Biological replicates (n=3) corresponding to PLRV APs from non-viruliferous (N) and viruliferous (V) M. persicae are denoted as JMPH and JMPW, respectively, in this table.
mQuantitative MS data representing the set of APs performed and analyzed in January 2016 where phosphatase inhibitor cocktail was added to the AP lysis buffer. Biological replicates (n=3) corresponding to PLRV APs from non-viruliferous (N) and viruliferous (V) M. persicae are denoted as PhoIn_H and PhoIn_W, respectively, in this table.
n-oTotal number of spectral counts (SPC) assigned in Scaffold for proteins or protein clusters identified in each PLRV AP from non-viruliferous (N) and viruliferous (V) M. persicae. Bio replicates = biological replicate. Each biological replicate is a sum of three analytical replicates.
p-qAverage value of total spectral counts for PLRV APs from non-viruliferous and viruliferous M. persicae within the indicated dataset.
rFold enrichment calculation based on the ratio of the average total spectral counts detected in APs from viruliferous aphids to non-viruliferous negative controls within the indicated dataset. (+/- denotes presences/absence; nd = not detected).
sT-test p-value calculated in Scaffold Q+ comparing the average total spectral counts detected in APs from viruliferous aphids to non-viruliferous negative controls within a dataset.
tSignificance Analysis of INTeractome (SAINT) probability score indicating interaction confidence of each prey protein in APs from viruliferous aphids compared to non-viruliferous negative controls within a dataset. High confidence interaction scores are ³0.8, medium confidence interaction score are between 0.5 and 0.79, low or no confidence scores are £ 0.5. Scores in red indicate the SAINT prob…
