## Supplementary material for "The innate immunity protein C1QBP functions as a negative regulator of circulative transmission of *Potato leafroll virus* by aphids": Table S3

### Sheet: Sheet1
Table S3. Logistic Regression Analysis of PLRV Transmission by M. persicae Aphids after Exposure to the C1QBP Chemical Inhibitor
Predictora	b	SE b	Wald z	df	Pr >| z |
Intercept	-1.3513	± 0.317	-4.257	1	< 0.001 ***
Treatmentb (vs. 0 mM Inhibitor)	0.0007	± 0.003	0.24	1	0.81
Test	Ho		c2	df	P > c2
Removing Expc from Model	bExp = 0		1.098	2	0.578
Overall Model Evaluation
Likelihood Ratio Test	bTreatment = 0		0.058	1	0.81
Wald Test	bTreatment = 0		0.058	1	0.81
Goodness-of-Fit Test	the model fits		10.814	10	0.372
a Model output is the categorical variable “InfectionState” with levels 0 = uninfected and 1 = PLRV-infected indicating whether the inoculated plant became systemically infected
b “Treatment” is a quantitative variable indicating the concentration of the chemical inhibitor delivered to the aphids
c “Exp” is a categorical variable representing the different trials of the experiment
Abbreviations: SE, standard error; df, degrees of freedom; Ho, null hypothesis
